# The leading region of many plasmids is adapted for translational efficiency

**DOI:** 10.1101/2025.04.03.647016

**Authors:** Liam P. Shaw, Arancha Peñil Celis, Manuel Ares-Arroyo, Lijuan Luo, Tatiana Dimitriu, Fernando de la Cruz

## Abstract

To successfully transfer into a recipient, conjugative plasmids must overcome the new cell’s defense mechanisms. The leading region of many plasmids – the first part to enter the recipient – is highly enriched in anti-defense genes. Here, we investigate whether selective pressure from defense systems has also affected its sequence composition. We consider two possibilities: greater target depletion (to avoid triggering target-based defense systems) or greater codon adaptation (to more quickly express anti-defense genes). We analyse the leading region of 1,751 conjugative plasmids belonging to 13 plasmid taxonomic units (PTUs) present in the bacterial order Enterobacterales. First, we investigate GC content and possible depletion of short palindromic motifs (4-8bp) which could be a signature of selective pressure from Type II restriction-modification systems, and find evidence of depletion in certain PTUs. Then we use the codon adaptation index (CAI) to assess codon usage and find that different conjugative PTUs shown different patterns. We show that the leading region of plasmids with MOB-F and MOB-P relaxases is more adapted to optimal host codon usage, consistent with a selective pressure for translational efficiency in anti-defense genes that are transcribed while still single-stranded DNA. In particular, anti-restriction genes in the leading region have high CAI, and we use this fact to identify a single-stranded promoter in the F plasmid. Our findings uncover a new facet of plasmid evolution and emphasise the intensity of the selective pressure that plasmids face from defense systems.
