## Supplementary material for "The leading region of many plasmids is adapted for translational efficiency": Table S2

genus	sequence	genome	total_genomes	normalized_count	deambiguated_sequence	length
Acinetobacter	CCGG	1	100	0.01	CCGG	4
Acinetobacter	CCNGG	3	100	0.03	CCAGG	5
Acinetobacter	CCNGG	3	100	0.03	CCCGG	5
Acinetobacter	CCNGG	3	100	0.03	CCGGG	5
Acinetobacter	CCNGG	3	100	0.03	CCTGG	5
Acinetobacter	GCSGC	2	100	0.02	GCGGC	5
Acinetobacter	GCSGC	2	100	0.02	GCCGC	5
Acinetobacter	GGATC	1	100	0.01	GGATC	5
Acinetobacter	GGCC	1	100	0.01	GGCC	4
Acinetobacter	RGATCY	1	100	0.01	AGATCC	6
Acinetobacter	RGATCY	1	100	0.01	GGATCC	6
Acinetobacter	RGATCY	1	100	0.01	AGATCT	6
Acinetobacter	RGATCY	1	100	0.01	GGATCT	6
Acinetobacter	RGCGCY	1	100	0.01	AGCGCC	6
Acinetobacter	RGCGCY	1	100	0.01	GGCGCC	6
Acinetobacter	RGCGCY	1	100	0.01	AGCGCT	6
Acinetobacter	RGCGCY	1	100	0.01	GGCGCT	6
Aeromonas	ATCGAT	1	100	0.01	ATCGAT	6
Aeromonas	CAGCTG	1	100	0.01	CAGCTG	6
Aeromonas	CCCGGG	3	100	0.03	CCCGGG	6
Aeromonas	CCWGG	7	100	0.07	CCAGG	5
Aeromonas	CCWGG	7	100	0.07	CCTGG	5
Aeromonas	CGGCCG	2	100	0.02	CGGCCG	6
Aeromonas	CGTACG	1	100	0.01	CGTACG	6
Aeromonas	CTCGAG	5	100	0.05	CTCGAG	6
Aeromonas	CTGCAG	1	100	0.01	CTGCAG	6
Aeromonas	GCCGGC	1	100	0.01	GCCGGC	6
Aeromonas	GCGCGC	2	100	0.02	GCGCGC	6
Aeromonas	GGCGCC	1	100	0.01	GGCGCC	6
Aeromonas	GGWCC	1	100	0.01	GGACC	5
Aeromonas	GGWCC	1	100	0.01	GGTCC	5
Aeromonas	GTCGAC	2	100	0.02	GTCGAC	6
Bacillus	ACGGC	1	100	0.01	ACGGC	5
Bacillus	ATCGAT	1	100	0.01	ATCGAT	6
Bacillus	CCGG	1	100	0.01	CCGG	4
Bacillus	CCTNAGG	1	100	0.01	CCTAAGG	7
Bacillus	CCTNAGG	1	100	0.01	CCTCAGG	7
Bacillus	CCTNAGG	1	100	0.01	CCTGAGG	7
Bacillus	CCTNAGG	1	100	0.01	CCTTAGG	7
Bacillus	CCWGG	1	100	0.01	CCAGG	5
Bacillus	CCWGG	1	100	0.01	CCTGG	5
Bacillus	CTCGAG	2	100	0.02	CTCGAG	6
Bacillus	CTGCAG	1	100	0.01	CTGCAG	6
Bacillus	GATC	4	100	0.04	GATC	4
Bacillus	GCAGGC	1	100	0.01	GCAGGC	6
Bacillus	GCNGC	1	100	0.01	GCAGC	5
Bacillus	GCNGC	1	100	0.01	GCCGC	5
Bacillus	GCNGC	1	100	0.01	GCGGC	5
Bacillus	GCNGC	1	100	0.01	GCTGC	5
Bacillus	GCWGC	6	100	0.06	GCAGC	5
Bacillus	GCWGC	6	100	0.06	GCTGC	5
Bacillus	GGATCC	3	100	0.03	GGATCC	6
Bacillus	GGCC	2	100	0.02	GGCC	4
Bacillus	GGNCC	1	100	0.01	GGACC	5
Bacillus	GGNCC	1	100	0.01	GGCCC	5
Bacillus	GGNCC	1	100	0.01	GGGCC	5
Bacillus	GGNCC	1	100	0.01	GGTCC	5
Bacillus	GGWCC	2	100	0.02	GGACC	5
Bacillus	GGWCC	2	100	0.02	GGTCC	5
Bacillus	GRGCYC	1	100	0.01	GAGCCC	6
Bacillus	GRGCYC	1	100	0.01	GGGCCC	6
Bacillus	GRGCYC	1	100	0.01	GAGCTC	6
Bacillus	GRGCYC	1	100	0.01	GGGCTC	6
Burkholderia	CCCGGG	2	100	0.02	CCCGGG	6
Burkholderia	CCGCGG	1	100	0.01	CCGCGG	6
Burkholderia	CCWGG	3	100	0.03	CCAGG	5
Burkholderia	CCWGG	3	100	0.03	CCTGG	5
Burkholderia	GCCGGC	3	100	0.03	GCCGGC	6
Burkholderia	GGCGCC	1	100	0.01	GGCGCC	6
Burkholderia	RGATCY	1	100	0.01	AGATCC	6
Burkholderia	RGATCY	1	100	0.01	GGATCC	6
Burkholderia	RGATCY	1	100	0.01	AGATCT	6
Burkholderia	RGATCY	1	100	0.01	GGATCT	6
Campylobacter	ACGT	2	100	0.02	ACGT	4
Campylobacter	ACNGT	3	100	0.03	ACAGT	5
Campylobacter	ACNGT	3	100	0.03	ACCGT	5
Campylobacter	ACNGT	3	100	0.03	ACGGT	5
Campylobacter	ACNGT	3	100	0.03	ACTGT	5
Campylobacter	ACTAGT	3	100	0.03	ACTAGT	6
Campylobacter	CATG	5	100	0.05	CATG	4
Campylobacter	CCATC	2	100	0.02	CCATC	5
Campylobacter	CCNGG	3	100	0.03	CCAGG	5
Campylobacter	CCNGG	3	100	0.03	CCCGG	5
Campylobacter	CCNGG	3	100	0.03	CCGGG	5
Campylobacter	CCNGG	3	100	0.03	CCTGG	5
Campylobacter	CCTC	6	100	0.06	CCTC	4
Campylobacter	GAAGG	1	100	0.01	GAAGG	5
Campylobacter	GANTC	5	100	0.05	GAATC	5
Campylobacter	GANTC	5	100	0.05	GACTC	5
Campylobacter	GANTC	5	100	0.05	GAGTC	5
Campylobacter	GANTC	5	100	0.05	GATTC	5
Campylobacter	GATC	3	100	0.03	GATC	4
Campylobacter	GATGC	2	100	0.02	GATGC	5
Campylobacter	GCGC	6	100	0.06	GCGC	4
Campylobacter	GCNGC	1	100	0.01	GCAGC	5
Campylobacter	GCNGC	1	100	0.01	GCCGC	5
Campylobacter	GCNGC	1	100	0.01	GCGGC	5
Campylobacter	GCNGC	1	100	0.01	GCTGC	5
Campylobacter	GGATG	2	100	0.02	GGATG	5
Campylobacter	GGCC	1	100	0.01	GGCC	4
Campylobacter	GGNCC	1	100	0.01	GGACC	5
Campylobacter	GGNCC	1	100	0.01	GGCCC	5
Campylobacter	GGNCC	1	100	0.01	GGGCC	5
Campylobacter	GGNCC	1	100	0.01	GGTCC	5
Campylobacter	GTAC	4	100	0.04	GTAC	4
Campylobacter	GTNNAC	3	100	0.03	GTAAAC	6
Campylobacter	GTNNAC	3	100	0.03	GTCAAC	6
Campylobacter	GTNNAC	3	100	0.03	GTGAAC	6
Campylobacter	GTNNAC	3	100	0.03	GTTAAC	6
Campylobacter	GTNNAC	3	100	0.03	GTACAC	6
Campylobacter	GTNNAC	3	100	0.03	GTCCAC	6
Campylobacter	GTNNAC	3	100	0.03	GTGCAC	6
Campylobacter	GTNNAC	3	100	0.03	GTTCAC	6
Campylobacter	GTNNAC	3	100	0.03	GTAGAC	6
Campylobacter	GTNNAC	3	100	0.03	GTCGAC	6
Campylobacter	GTNNAC	3	100	0.03	GTGGAC	6
Campylobacter	GTNNAC	3	100	0.03	GTTGAC	6
Campylobacter	GTNNAC	3	100	0.03	GTATAC	6
Campylobacter	GTNNAC	3	100	0.03	GTCTAC	6
Campylobacter	GTNNAC	3	100	0.03	GTGTAC	6
Campylobacter	GTNNAC	3	100	0.03	GTTTAC	6
Campylobacter	GTSAC	3	100	0.03	GTGAC	5
Campylobacter	GTSAC	3	100	0.03	GTCAC	5
Campylobacter	RAATTY	9	100	0.09	AAATTC	6
Campylobacter	RAATTY	9	100	0.09	GAATTC	6
Campylobacter	RAATTY	9	100	0.09	AAATTT	6
Campylobacter	RAATTY	9	100	0.09	GAATTT	6
Citrobacter	CCWGG	27	100	0.27	CCAGG	5
Citrobacter	CCWGG	27	100	0.27	CCTGG	5
Citrobacter	CTGCAG	1	100	0.01	CTGCAG	6
Citrobacter	GCCGGC	1	100	0.01	GCCGGC	6
Citrobacter	GGYRCC	1	100	0.01	GGCACC	6
Citrobacter	GGYRCC	1	100	0.01	GGTACC	6
Citrobacter	GGYRCC	1	100	0.01	GGCGCC	6
Citrobacter	GGYRCC	1	100	0.01	GGTGCC	6
Citrobacter	GTCGAC	1	100	0.01	GTCGAC	6
Citrobacter	RCCGGY	4	100	0.04	ACCGGC	6
Citrobacter	RCCGGY	4	100	0.04	GCCGGC	6
Citrobacter	RCCGGY	4	100	0.04	ACCGGT	6
Citrobacter	RCCGGY	4	100	0.04	GCCGGT	6
Corynebacterium	CCGCGG	3	100	0.03	CCGCGG	6
Corynebacterium	CTCGAG	1	100	0.01	CTCGAG	6
Corynebacterium	GASTC	1	100	0.01	GAGTC	5
Corynebacterium	GASTC	1	100	0.01	GACTC	5
Corynebacterium	GATC	23	100	0.23	GATC	4
Corynebacterium	GCCGGC	11	100	0.11	GCCGGC	6
Corynebacterium	GCSGC	4	100	0.04	GCGGC	5
Corynebacterium	GCSGC	4	100	0.04	GCCGC	5
Corynebacterium	GTCGAC	1	100	0.01	GTCGAC	6
Corynebacterium	TCCGGA	1	100	0.01	TCCGGA	6
Cronobacter	CAGCTG	2	100	0.02	CAGCTG	6
Cronobacter	CCCGGG	7	100	0.07	CCCGGG	6
Cronobacter	CCGCGG	1	100	0.01	CCGCGG	6
Cronobacter	CCWGG	5	100	0.05	CCAGG	5
Cronobacter	CCWGG	5	100	0.05	CCTGG	5
Cronobacter	CCWWGG	1	100	0.01	CCAAGG	6
Cronobacter	CCWWGG	1	100	0.01	CCTAGG	6
Cronobacter	CCWWGG	1	100	0.01	CCATGG	6
Cronobacter	CCWWGG	1	100	0.01	CCTTGG	6
Cronobacter	CGATCG	1	100	0.01	CGATCG	6
Cronobacter	CGGCCG	1	100	0.01	CGGCCG	6
Cronobacter	CTCGAG	1	100	0.01	CTCGAG	6
Cronobacter	CTTAAG	1	100	0.01	CTTAAG	6
Cronobacter	GAATTC	1	100	0.01	GAATTC	6
Cronobacter	GCCGGC	1	100	0.01	GCCGGC	6
Cronobacter	GCGCGC	2	100	0.02	GCGCGC	6
Cronobacter	GGATCC	1	100	0.01	GGATCC	6
Cronobacter	GGCGCC	5	100	0.05	GGCGCC	6
Cronobacter	GGNCC	4	100	0.04	GGACC	5
Cronobacter	GGNCC	4	100	0.04	GGCCC	5
Cronobacter	GGNCC	4	100	0.04	GGGCC	5
Cronobacter	GGNCC	4	100	0.04	GGTCC	5
Cronobacter	GTCGAC	3	100	0.03	GTCGAC	6
Cronobacter	RCCGGY	1	100	0.01	ACCGGC	6
Cronobacter	RCCGGY	1	100	0.01	GCCGGC	6
Cronobacter	RCCGGY	1	100	0.01	ACCGGT	6
Cronobacter	RCCGGY	1	100	0.01	GCCGGT	6
Edwardsiella	CCWGG	24	93	0.2580645161290322	CCAGG	5
Edwardsiella	CCWGG	24	93	0.2580645161290322	CCTGG	5
Edwardsiella	CTCGAG	3	93	0.032258064516129	CTCGAG	6
Edwardsiella	CTCTTC	4	93	0.043010752688172	CTCTTC	6
Edwardsiella	CTGCAG	4	93	0.043010752688172	CTGCAG	6
Edwardsiella	GGCGCC	7	93	0.075268817204301	GGCGCC	6
Edwardsiella	GGTNACC	1	93	0.010752688172043	GGTAACC	7
Edwardsiella	GGTNACC	1	93	0.010752688172043	GGTCACC	7
Edwardsiella	GGTNACC	1	93	0.010752688172043	GGTGACC	7
Edwardsiella	GGTNACC	1	93	0.010752688172043	GGTTACC	7
Edwardsiella	RGGNCCY	1	93	0.010752688172043	AGGACCC	7
Edwardsiella	RGGNCCY	1	93	0.010752688172043	GGGACCC	7
Edwardsiella	RGGNCCY	1	93	0.010752688172043	AGGCCCC	7
Edwardsiella	RGGNCCY	1	93	0.010752688172043	GGGCCCC	7
Edwardsiella	RGGNCCY	1	93	0.010752688172043	AGGGCCC	7
Edwardsiella	RGGNCCY	1	93	0.010752688172043	GGGGCCC	7
Edwardsiella	RGGNCCY	1	93	0.010752688172043	AGGTCCC	7
Edwardsiella	RGGNCCY	1	93	0.010752688172043	GGGTCCC	7
Edwardsiella	RGGNCCY	1	93	0.010752688172043	AGGACCT	7
Edwardsiella	RGGNCCY	1	93	0.010752688172043	GGGACCT	7
Edwardsiella	RGGNCCY	1	93	0.010752688172043	AGGCCCT	7
Edwardsiella	RGGNCCY	1	93	0.010752688172043	GGGCCCT	7
Edwardsiella	RGGNCCY	1	93	0.010752688172043	AGGGCCT	7
Edwardsiella	RGGNCCY	1	93	0.010752688172043	GGGGCCT	7
Edwardsiella	RGGNCCY	1	93	0.010752688172043	AGGTCCT	7
Edwardsiella	RGGNCCY	1	93	0.010752688172043	GGGTCCT	7
Enterobacter	ATGCAT	1	100	0.01	ATGCAT	6
Enterobacter	CCGCGG	2	100	0.02	CCGCGG	6
Enterobacter	CCWGG	36	100	0.36	CCAGG	5
Enterobacter	CCWGG	36	100	0.36	CCTGG	5
Enterobacter	CTGCAG	6	100	0.06	CTGCAG	6
Enterobacter	GCCGGC	5	100	0.05	GCCGGC	6
Enterobacter	GGCGCC	1	100	0.01	GGCGCC	6
Enterobacter	GTCGAC	2	100	0.02	GTCGAC	6
Enterobacter	YCCGSS	1	100	0.01	CCCGGG	6
Enterobacter	YCCGSS	1	100	0.01	TCCGGG	6
Enterobacter	YCCGSS	1	100	0.01	CCCGCG	6
Enterobacter	YCCGSS	1	100	0.01	TCCGCG	6
Enterobacter	YCCGSS	1	100	0.01	CCCGGC	6
Enterobacter	YCCGSS	1	100	0.01	TCCGGC	6
Enterobacter	YCCGSS	1	100	0.01	CCCGCC	6
Enterobacter	YCCGSS	1	100	0.01	TCCGCC	6
Enterococcus	GAATTC	1	100	0.01	GAATTC	6
Enterococcus	GATC	4	100	0.04	GATC	4
Enterococcus	GCATC	2	100	0.02	GCATC	5
Enterococcus	GCNGC	4	100	0.04	GCAGC	5
Enterococcus	GCNGC	4	100	0.04	GCCGC	5
Enterococcus	GCNGC	4	100	0.04	GCGGC	5
Enterococcus	GCNGC	4	100	0.04	GCTGC	5
Enterococcus	GGNCC	1	100	0.01	GGACC	5
Enterococcus	GGNCC	1	100	0.01	GGCCC	5
Enterococcus	GGNCC	1	100	0.01	GGGCC	5
Enterococcus	GGNCC	1	100	0.01	GGTCC	5
Enterococcus	GGWCC	1	100	0.01	GGACC	5
Enterococcus	GGWCC	1	100	0.01	GGTCC	5
Enterococcus	GTCGAC	1	100	0.01	GTCGAC	6
Erwinia	CCGCGG	1	100	0.01	CCGCGG	6
Erwinia	CCWGG	6	100	0.06	CCAGG	5
Erwinia	CCWGG	6	100	0.06	CCTGG	5
Erwinia	CGATCG	2	100	0.02	CGATCG	6
Erwinia	CGGCCG	1	100	0.01	CGGCCG	6
Erwinia	GCTNAGC	4	100	0.04	GCTAAGC	7
Erwinia	GCTNAGC	4	100	0.04	GCTCAGC	7
Erwinia	GCTNAGC	4	100	0.04	GCTGAGC	7
Erwinia	GCTNAGC	4	100	0.04	GCTTAGC	7
Erwinia	GGCGCC	2	100	0.02	GGCGCC	6
Erwinia	GGWCC	2	100	0.02	GGACC	5
Erwinia	GGWCC	2	100	0.02	GGTCC	5
Erwinia	GTATCC	70	100	0.7	GTATCC	6
Erwinia	GTCGAC	2	100	0.02	GTCGAC	6
Erwinia	RCCGGY	1	100	0.01	ACCGGC	6
Erwinia	RCCGGY	1	100	0.01	GCCGGC	6
Erwinia	RCCGGY	1	100	0.01	ACCGGT	6
Erwinia	RCCGGY	1	100	0.01	GCCGGT	6
Escherichia	CCNGG	2	100	0.02	CCAGG	5
Escherichia	CCNGG	2	100	0.02	CCCGG	5
Escherichia	CCNGG	2	100	0.02	CCGGG	5
Escherichia	CCNGG	2	100	0.02	CCTGG	5
Escherichia	CCWGG	18	100	0.18	CCAGG	5
Escherichia	CCWGG	18	100	0.18	CCTGG	5
Escherichia	GAATTC	1	100	0.01	GAATTC	6
Escherichia	GCGCGC	1	100	0.01	GCGCGC	6
Escherichia	GGTCTC	9	100	0.09	GGTCTC	6
Escherichia	GGTNACC	1	100	0.01	GGTAACC	7
Escherichia	GGTNACC	1	100	0.01	GGTCACC	7
Escherichia	GGTNACC	1	100	0.01	GGTGACC	7
Escherichia	GGTNACC	1	100	0.01	GGTTACC	7
Escherichia	GRCGYC	1	100	0.01	GACGCC	6
Escherichia	GRCGYC	1	100	0.01	GGCGCC	6
Escherichia	GRCGYC	1	100	0.01	GACGTC	6
Escherichia	GRCGYC	1	100	0.01	GGCGTC	6
Escherichia	GRGCYC	1	100	0.01	GAGCCC	6
Escherichia	GRGCYC	1	100	0.01	GGGCCC	6
Escherichia	GRGCYC	1	100	0.01	GAGCTC	6
Escherichia	GRGCYC	1	100	0.01	GGGCTC	6
Escherichia	GTCGAC	3	100	0.03	GTCGAC	6
Escherichia	RCCGGY	3	100	0.03	ACCGGC	6
Escherichia	RCCGGY	3	100	0.03	GCCGGC	6
Escherichia	RCCGGY	3	100	0.03	ACCGGT	6
Escherichia	RCCGGY	3	100	0.03	GCCGGT	6
Escherichia	RGGNCCY	1	100	0.01	AGGACCC	7
Escherichia	RGGNCCY	1	100	0.01	GGGACCC	7
Escherichia	RGGNCCY	1	100	0.01	AGGCCCC	7
Escherichia	RGGNCCY	1	100	0.01	GGGCCCC	7
Escherichia	RGGNCCY	1	100	0.01	AGGGCCC	7
Escherichia	RGGNCCY	1	100	0.01	GGGGCCC	7
Escherichia	RGGNCCY	1	100	0.01	AGGTCCC	7
Escherichia	RGGNCCY	1	100	0.01	GGGTCCC	7
Escherichia	RGGNCCY	1	100	0.01	AGGACCT	7
Escherichia	RGGNCCY	1	100	0.01	GGGACCT	7
Escherichia	RGGNCCY	1	100	0.01	AGGCCCT	7
Escherichia	RGGNCCY	1	100	0.01	GGGCCCT	7
Escherichia	RGGNCCY	1	100	0.01	AGGGCCT	7
Escherichia	RGGNCCY	1	100	0.01	GGGGCCT	7
Escherichia	RGGNCCY	1	100	0.01	AGGTCCT	7
Escherichia	RGGNCCY	1	100	0.01	GGGTCCT	7
Escherichia	YGGCCR	4	100	0.04	CGGCCA	6
Escherichia	YGGCCR	4	100	0.04	TGGCCA	6
Escherichia	YGGCCR	4	100	0.04	CGGCCG	6
Escherichia	YGGCCR	4	100	0.04	TGGCCG	6
Klebsiella	AAGCTT	1	100	0.01	AAGCTT	6
Klebsiella	CCWGG	34	100	0.34	CCAGG	5
Klebsiella	CCWGG	34	100	0.34	CCTGG	5
Klebsiella	CGATCG	4	100	0.04	CGATCG	6
Klebsiella	CTTAAG	1	100	0.01	CTTAAG	6
Klebsiella	GGCGCC	1	100	0.01	GGCGCC	6
Klebsiella	GTCGAC	2	100	0.02	GTCGAC	6
Klebsiella	RCCGGY	1	100	0.01	ACCGGC	6
Klebsiella	RCCGGY	1	100	0.01	GCCGGC	6
Klebsiella	RCCGGY	1	100	0.01	ACCGGT	6
Klebsiella	RCCGGY	1	100	0.01	GCCGGT	6
Kluyvera	CCGCGG	1	37	0.027027027027027	CCGCGG	6
Kluyvera	CCWGG	7	37	0.1891891891891892	CCAGG	5
Kluyvera	CCWGG	7	37	0.1891891891891892	CCTGG	5
Kluyvera	CGGCCG	2	37	0.054054054054054	CGGCCG	6
Kluyvera	GCCGGC	1	37	0.027027027027027	GCCGGC	6
Leclercia	ATGCAT	5	100	0.05	ATGCAT	6
Leclercia	CCATGG	1	100	0.01	CCATGG	6
Leclercia	CCGCGG	1	100	0.01	CCGCGG	6
Leclercia	CCWGG	18	100	0.18	CCAGG	5
Leclercia	CCWGG	18	100	0.18	CCTGG	5
Leclercia	GACNNNGTC	2	100	0.02	GACAAAGTC	9
Leclercia	GACNNNGTC	2	100	0.02	GACCAAGTC	9
Leclercia	GACNNNGTC	2	100	0.02	GACGAAGTC	9
Leclercia	GACNNNGTC	2	100	0.02	GACTAAGTC	9
Leclercia	GACNNNGTC	2	100	0.02	GACACAGTC	9
Leclercia	GACNNNGTC	2	100	0.02	GACCCAGTC	9
Leclercia	GACNNNGTC	2	100	0.02	GACGCAGTC	9
Leclercia	GACNNNGTC	2	100	0.02	GACTCAGTC	9
Leclercia	GACNNNGTC	2	100	0.02	GACAGAGTC	9
Leclercia	GACNNNGTC	2	100	0.02	GACCGAGTC	9
Leclercia	GACNNNGTC	2	100	0.02	GACGGAGTC	9
Leclercia	GACNNNGTC	2	100	0.02	GACTGAGTC	9
Leclercia	GACNNNGTC	2	100	0.02	GACATAGTC	9
Leclercia	GACNNNGTC	2	100	0.02	GACCTAGTC	9
Leclercia	GACNNNGTC	2	100	0.02	GACGTAGTC	9
Leclercia	GACNNNGTC	2	100	0.02	GACTTAGTC	9
Leclercia	GACNNNGTC	2	100	0.02	GACAACGTC	9
Leclercia	GACNNNGTC	2	100	0.02	GACCACGTC	9
Leclercia	GACNNNGTC	2	100	0.02	GACGACGTC	9
Leclercia	GACNNNGTC	2	100	0.02	GACTACGTC	9
Leclercia	GACNNNGTC	2	100	0.02	GACACCGTC	9
Leclercia	GACNNNGTC	2	100	0.02	GACCCCGTC	9
Leclercia	GACNNNGTC	2	100	0.02	GACGCCGTC	9
Leclercia	GACNNNGTC	2	100	0.02	GACTCCGTC	9
Leclercia	GACNNNGTC	2	100	0.02	GACAGCGTC	9
Leclercia	GACNNNGTC	2	100	0.02	GACCGCGTC	9
Leclercia	GACNNNGTC	2	100	0.02	GACGGCGTC	9
Leclercia	GACNNNGTC	2	100	0.02	GACTGCGTC	9
Leclercia	GACNNNGTC	2	100	0.02	GACATCGTC	9
Leclercia	GACNNNGTC	2	100	0.02	GACCTCGTC	9
Leclercia	GACNNNGTC	2	100	0.02	GACGTCGTC	9
Leclercia	GACNNNGTC	2	100	0.02	GACTTCGTC	9
Leclercia	GACNNNGTC	2	100	0.02	GACAAGGTC	9
Leclercia	GACNNNGTC	2	100	0.02	GACCAGGTC	9
Leclercia	GACNNNGTC	2	100	0.02	GACGAGGTC	9
Leclercia	GACNNNGTC	2	100	0.02	GACTAGGTC	9
Leclercia	GACNNNGTC	2	100	0.02	GACACGGTC	9
Leclercia	GACNNNGTC	2	100	0.02	GACCCGGTC	9
Leclercia	GACNNNGTC	2	100	0.02	GACGCGGTC	9
Leclercia	GACNNNGTC	2	100	0.02	GACTCGGTC	9
Leclercia	GACNNNGTC	2	100	0.02	GACAGGGTC	9
Leclercia	GACNNNGTC	2	100	0.02	GACCGGGTC	9
Leclercia	GACNNNGTC	2	100	0.02	GACGGGGTC	9
Leclercia	GACNNNGTC	2	100	0.02	GACTGGGTC	9
Leclercia	GACNNNGTC	2	100	0.02	GACATGGTC	9
Leclercia	GACNNNGTC	2	100	0.02	GACCTGGTC	9
Leclercia	GACNNNGTC	2	100	0.02	GACGTGGTC	9
Leclercia	GACNNNGTC	2	100	0.02	GACTTGGTC	9
Leclercia	GACNNNGTC	2	100	0.02	GACAATGTC	9
Leclercia	GACNNNGTC	2	100	0.02	GACCATGTC	9
Leclercia	GACNNNGTC	2	100	0.02	GACGATGTC	9
Leclercia	GACNNNGTC	2	100	0.02	GACTATGTC	9
Leclercia	GACNNNGTC	2	100	0.02	GACACTGTC	9
Leclercia	GACNNNGTC	2	100	0.02	GACCCTGTC	9
Leclercia	GACNNNGTC	2	100	0.02	GACGCTGTC	9
Leclercia	GACNNNGTC	2	100	0.02	GACTCTGTC	9
Leclercia	GACNNNGTC	2	100	0.02	GACAGTGTC	9
Leclercia	GACNNNGTC	2	100	0.02	GACCGTGTC	9
Leclercia	GACNNNGTC	2	100	0.02	GACGGTGTC	9
Leclercia	GACNNNGTC	2	100	0.02	GACTGTGTC	9
Leclercia	GACNNNGTC	2	100	0.02	GACATTGTC	9
Leclercia	GACNNNGTC	2	100	0.02	GACCTTGTC	9
Leclercia	GACNNNGTC	2	100	0.02	GACGTTGTC	9
Leclercia	GACNNNGTC	2	100	0.02	GACTTTGTC	9
Leclercia	GCATGC	1	100	0.01	GCATGC	6
Leclercia	GCCGGC	2	100	0.02	GCCGGC	6
Leclercia	GGCGCC	1	100	0.01	GGCGCC	6
Leclercia	GGTACC	2	100	0.02	GGTACC	6
Leclercia	GGTNACC	1	100	0.01	GGTAACC	7
Leclercia	GGTNACC	1	100	0.01	GGTCACC	7
Leclercia	GGTNACC	1	100	0.01	GGTGACC	7
Leclercia	GGTNACC	1	100	0.01	GGTTACC	7
Leclercia	GTCGAC	2	100	0.02	GTCGAC	6
Leclercia	TCCGGA	1	100	0.01	TCCGGA	6
Leclercia	YGGCCR	1	100	0.01	CGGCCA	6
Leclercia	YGGCCR	1	100	0.01	TGGCCA	6
Leclercia	YGGCCR	1	100	0.01	CGGCCG	6
Leclercia	YGGCCR	1	100	0.01	TGGCCG	6
Macrococcus	CCWGG	2	100	0.02	CCAGG	5
Macrococcus	CCWGG	2	100	0.02	CCTGG	5
Macrococcus	GATATC	3	100	0.03	GATATC	6
Macrococcus	GATC	39	100	0.39	GATC	4
Macrococcus	GCNGC	1	100	0.01	GCAGC	5
Macrococcus	GCNGC	1	100	0.01	GCCGC	5
Macrococcus	GCNGC	1	100	0.01	GCGGC	5
Macrococcus	GCNGC	1	100	0.01	GCTGC	5
Macrococcus	GGATG	1	100	0.01	GGATG	5
Macrococcus	GGATTY	1	100	0.01	GGATTC	6
Macrococcus	GGATTY	1	100	0.01	GGATTT	6
Macrococcus	GGCC	1	100	0.01	GGCC	4
Macrococcus	GGNCC	1	100	0.01	GGACC	5
Macrococcus	GGNCC	1	100	0.01	GGCCC	5
Macrococcus	GGNCC	1	100	0.01	GGGCC	5
Macrococcus	GGNCC	1	100	0.01	GGTCC	5
Macrococcus	TTCGAA	1	100	0.01	TTCGAA	6
Morganella	CCTTC	1	100	0.01	CCTTC	5
Morganella	CCWGG	9	100	0.09	CCAGG	5
Morganella	CCWGG	9	100	0.09	CCTGG	5
Morganella	GCCGGC	1	100	0.01	GCCGGC	6
Morganella	GGCGCC	1	100	0.01	GGCGCC	6
Morganella	GGNCC	7	100	0.07	GGACC	5
Morganella	GGNCC	7	100	0.07	GGCCC	5
Morganella	GGNCC	7	100	0.07	GGGCC	5
Morganella	GGNCC	7	100	0.07	GGTCC	5
Morganella	GTCGAC	2	100	0.02	GTCGAC	6
Pantoea	CCCGGG	1	100	0.01	CCCGGG	6
Pantoea	CCGCGG	3	100	0.03	CCGCGG	6
Pantoea	CCWGG	17	100	0.17	CCAGG	5
Pantoea	CCWGG	17	100	0.17	CCTGG	5
Pantoea	GCATGC	3	100	0.03	GCATGC	6
Pantoea	GCCGGC	1	100	0.01	GCCGGC	6
Pantoea	GGCGCC	7	100	0.07	GGCGCC	6
Pantoea	TGGCCA	1	100	0.01	TGGCCA	6
Pectobacterium	CCGCGG	1	100	0.01	CCGCGG	6
Pectobacterium	CCWGG	13	100	0.13	CCAGG	5
Pectobacterium	CCWGG	13	100	0.13	CCTGG	5
Pectobacterium	CGGCCG	1	100	0.01	CGGCCG	6
Pectobacterium	CTGCAG	5	100	0.05	CTGCAG	6
Pectobacterium	CYCGRG	1	100	0.01	CCCGAG	6
Pectobacterium	CYCGRG	1	100	0.01	CTCGAG	6
Pectobacterium	CYCGRG	1	100	0.01	CCCGGG	6
Pectobacterium	CYCGRG	1	100	0.01	CTCGGG	6
Pectobacterium	GCGCGC	1	100	0.01	GCGCGC	6
Pectobacterium	GGATCC	1	100	0.01	GGATCC	6
Pectobacterium	GGCGCC	1	100	0.01	GGCGCC	6
Pectobacterium	GGNCC	3	100	0.03	GGACC	5
Pectobacterium	GGNCC	3	100	0.03	GGCCC	5
Pectobacterium	GGNCC	3	100	0.03	GGGCC	5
Pectobacterium	GGNCC	3	100	0.03	GGTCC	5
Pectobacterium	GGTACC	1	100	0.01	GGTACC	6
Pectobacterium	GGWCC	3	100	0.03	GGACC	5
Pectobacterium	GGWCC	3	100	0.03	GGTCC	5
Pectobacterium	GTCGAC	3	100	0.03	GTCGAC	6
Pectobacterium	TGGCCA	9	100	0.09	TGGCCA	6
Pectobacterium	YGGCCR	1	100	0.01	CGGCCA	6
Pectobacterium	YGGCCR	1	100	0.01	TGGCCA	6
Pectobacterium	YGGCCR	1	100	0.01	CGGCCG	6
Pectobacterium	YGGCCR	1	100	0.01	TGGCCG	6
Photobacterium	CAGCTG	1	100	0.01	CAGCTG	6
Photobacterium	CCSGG	1	100	0.01	CCGGG	5
Photobacterium	CCSGG	1	100	0.01	CCCGG	5
Photobacterium	CTCGAG	2	100	0.02	CTCGAG	6
Photobacterium	CTGCAG	4	100	0.04	CTGCAG	6
Photobacterium	GGCGCC	2	100	0.02	GGCGCC	6
Photobacterium	GGTACC	1	100	0.01	GGTACC	6
Photobacterium	GGTNACC	2	100	0.02	GGTAACC	7
Photobacterium	GGTNACC	2	100	0.02	GGTCACC	7
Photobacterium	GGTNACC	2	100	0.02	GGTGACC	7
Photobacterium	GGTNACC	2	100	0.02	GGTTACC	7
Photobacterium	GGWCC	1	100	0.01	GGACC	5
Photobacterium	GGWCC	1	100	0.01	GGTCC	5
Photobacterium	GTCGAC	2	100	0.02	GTCGAC	6
Phytobacter	CCGCGG	1	16	0.0625	CCGCGG	6
Phytobacter	CCWGG	5	16	0.3125	CCAGG	5
Phytobacter	CCWGG	5	16	0.3125	CCTGG	5
Pluralibacter	CCCGGG	2	27	0.074074074074074	CCCGGG	6
Pluralibacter	CCGCGG	1	27	0.037037037037037	CCGCGG	6
Pluralibacter	CCWGG	12	27	0.4444444444444444	CCAGG	5
Pluralibacter	CCWGG	12	27	0.4444444444444444	CCTGG	5
Pluralibacter	CGTACG	2	27	0.074074074074074	CGTACG	6
Pluralibacter	GTCGAC	2	27	0.074074074074074	GTCGAC	6
Proteus	CCWGG	1	100	0.01	CCAGG	5
Proteus	CCWGG	1	100	0.01	CCTGG	5
Proteus	CTGCAG	1	100	0.01	CTGCAG	6
Proteus	GGATG	1	100	0.01	GGATG	5
Proteus	GGTNACC	1	100	0.01	GGTAACC	7
Proteus	GGTNACC	1	100	0.01	GGTCACC	7
Proteus	GGTNACC	1	100	0.01	GGTGACC	7
Proteus	GGTNACC	1	100	0.01	GGTTACC	7
Proteus	TGGCCA	1	100	0.01	TGGCCA	6
Providencia	CCTTC	1	100	0.01	CCTTC	5
Providencia	CCWGG	2	100	0.02	CCAGG	5
Providencia	CCWGG	2	100	0.02	CCTGG	5
Providencia	CTGCAG	2	100	0.02	CTGCAG	6
Providencia	GGCC	3	100	0.03	GGCC	4
Providencia	GGNCC	3	100	0.03	GGACC	5
Providencia	GGNCC	3	100	0.03	GGCCC	5
Providencia	GGNCC	3	100	0.03	GGGCC	5
Providencia	GGNCC	3	100	0.03	GGTCC	5
Providencia	GGWCC	1	100	0.01	GGACC	5
Providencia	GGWCC	1	100	0.01	GGTCC	5
Providencia	GTCGAC	3	100	0.03	GTCGAC	6
Raoultella	CCATGG	2	100	0.02	CCATGG	6
Raoultella	CCCGGG	1	100	0.01	CCCGGG	6
Raoultella	CCWGG	23	100	0.23	CCAGG	5
Raoultella	CCWGG	23	100	0.23	CCTGG	5
Raoultella	CCWWGG	4	100	0.04	CCAAGG	6
Raoultella	CCWWGG	4	100	0.04	CCTAGG	6
Raoultella	CCWWGG	4	100	0.04	CCATGG	6
Raoultella	CCWWGG	4	100	0.04	CCTTGG	6
Raoultella	GGCGCC	1	100	0.01	GGCGCC	6
Raoultella	GGTNACC	2	100	0.02	GGTAACC	7
Raoultella	GGTNACC	2	100	0.02	GGTCACC	7
Raoultella	GGTNACC	2	100	0.02	GGTGACC	7
Raoultella	GGTNACC	2	100	0.02	GGTTACC	7
Raoultella	GTCGAC	2	100	0.02	GTCGAC	6
Rhodopseudomonas	CTGCAG	6	43	0.1395348837209302	CTGCAG	6
Rhodopseudomonas	GTCGAC	2	43	0.0465116279069767	GTCGAC	6
Rhodopseudomonas	RGATCY	4	43	0.0930232558139534	AGATCC	6
Rhodopseudomonas	RGATCY	4	43	0.0930232558139534	GGATCC	6
Rhodopseudomonas	RGATCY	4	43	0.0930232558139534	AGATCT	6
Rhodopseudomonas	RGATCY	4	43	0.0930232558139534	GGATCT	6
Salmonella	CAGCTG	3	100	0.03	CAGCTG	6
Salmonella	CCNGG	1	100	0.01	CCAGG	5
Salmonella	CCNGG	1	100	0.01	CCCGG	5
Salmonella	CCNGG	1	100	0.01	CCGGG	5
Salmonella	CCNGG	1	100	0.01	CCTGG	5
Salmonella	CCWGG	7	100	0.07	CCAGG	5
Salmonella	CCWGG	7	100	0.07	CCTGG	5
Salmonella	CCWWGG	2	100	0.02	CCAAGG	6
Salmonella	CCWWGG	2	100	0.02	CCTAGG	6
Salmonella	CCWWGG	2	100	0.02	CCATGG	6
Salmonella	CCWWGG	2	100	0.02	CCTTGG	6
Salmonella	CGATCG	1	100	0.01	CGATCG	6
Salmonella	CGGCCG	3	100	0.03	CGGCCG	6
Salmonella	GCGCGC	1	100	0.01	GCGCGC	6
Salmonella	GGWCC	7	100	0.07	GGACC	5
Salmonella	GGWCC	7	100	0.07	GGTCC	5
Salmonella	GTCGAC	2	100	0.02	GTCGAC	6
Salmonella	RCCGGY	1	100	0.01	ACCGGC	6
Salmonella	RCCGGY	1	100	0.01	GCCGGC	6
Salmonella	RCCGGY	1	100	0.01	ACCGGT	6
Salmonella	RCCGGY	1	100	0.01	GCCGGT	6
Salmonella	TCCGGA	1	100	0.01	TCCGGA	6
Salmonella	TGGCCA	1	100	0.01	TGGCCA	6
Serratia	CCGCGG	1	100	0.01	CCGCGG	6
Serratia	CCWGG	12	100	0.12	CCAGG	5
Serratia	CCWGG	12	100	0.12	CCTGG	5
Serratia	CGTACG	1	100	0.01	CGTACG	6
Serratia	CTGCAG	4	100	0.04	CTGCAG	6
Serratia	GCCGGC	3	100	0.03	GCCGGC	6
Serratia	GGCGCC	1	100	0.01	GGCGCC	6
Serratia	GGNCC	1	100	0.01	GGACC	5
Serratia	GGNCC	1	100	0.01	GGCCC	5
Serratia	GGNCC	1	100	0.01	GGGCC	5
Serratia	GGNCC	1	100	0.01	GGTCC	5
Serratia	GGTNACC	1	100	0.01	GGTAACC	7
Serratia	GGTNACC	1	100	0.01	GGTCACC	7
Serratia	GGTNACC	1	100	0.01	GGTGACC	7
Serratia	GGTNACC	1	100	0.01	GGTTACC	7
Shewanella	CCGCGG	1	100	0.01	CCGCGG	6
Shewanella	CCWGG	6	100	0.06	CCAGG	5
Shewanella	CCWGG	6	100	0.06	CCTGG	5
Shewanella	CGATCG	1	100	0.01	CGATCG	6
Shewanella	CTGCAG	4	100	0.04	CTGCAG	6
Shewanella	GCGCGC	1	100	0.01	GCGCGC	6
Shewanella	GTCGAC	1	100	0.01	GTCGAC	6
Shewanella	TCCGGA	2	100	0.02	TCCGGA	6
Shigella	CCNGG	1	100	0.01	CCAGG	5
Shigella	CCNGG	1	100	0.01	CCCGG	5
Shigella	CCNGG	1	100	0.01	CCGGG	5
Shigella	CCNGG	1	100	0.01	CCTGG	5
Shigella	CCWGG	2	100	0.02	CCAGG	5
Shigella	CCWGG	2	100	0.02	CCTGG	5
Shigella	CTGCAG	51	100	0.51	CTGCAG	6
Shigella	GGTCTC	1	100	0.01	GGTCTC	6
Shigella	GTCGAC	7	100	0.07	GTCGAC	6
Staphylococcus	CCATC	1	100	0.01	CCATC	5
Staphylococcus	CCNGG	8	100	0.08	CCAGG	5
Staphylococcus	CCNGG	8	100	0.08	CCCGG	5
Staphylococcus	CCNGG	8	100	0.08	CCGGG	5
Staphylococcus	CCNGG	8	100	0.08	CCTGG	5
Staphylococcus	GATC	7	100	0.07	GATC	4
Staphylococcus	GGATG	1	100	0.01	GGATG	5
Staphylococcus	GGCC	5	100	0.05	GGCC	4
Staphylococcus	GGTGA	1	100	0.01	GGTGA	5
Streptococcus	CCNGG	1	100	0.01	CCAGG	5
Streptococcus	CCNGG	1	100	0.01	CCCGG	5
Streptococcus	CCNGG	1	100	0.01	CCGGG	5
Streptococcus	CCNGG	1	100	0.01	CCTGG	5
Streptococcus	CTGCAG	1	100	0.01	CTGCAG	6
Streptococcus	GATC	27	100	0.27	GATC	4
Streptococcus	GCATC	5	100	0.05	GCATC	5
Streptococcus	GCNGC	4	100	0.04	GCAGC	5
Streptococcus	GCNGC	4	100	0.04	GCCGC	5
Streptococcus	GCNGC	4	100	0.04	GCGGC	5
Streptococcus	GCNGC	4	100	0.04	GCTGC	5
Streptococcus	GGATG	2	100	0.02	GGATG	5
Streptococcus	GGCC	4	100	0.04	GGCC	4
Streptococcus	GGNCC	2	100	0.02	GGACC	5
Streptococcus	GGNCC	2	100	0.02	GGCCC	5
Streptococcus	GGNCC	2	100	0.02	GGGCC	5
Streptococcus	GGNCC	2	100	0.02	GGTCC	5
Streptococcus	GTCGAC	3	100	0.03	GTCGAC	6
Tatumella	CCWGG	1	19	0.0526315789473684	CCAGG	5
Tatumella	CCWGG	1	19	0.0526315789473684	CCTGG	5
Vibrio	CAGCTG	2	100	0.02	CAGCTG	6
Vibrio	CCNGG	1	100	0.01	CCAGG	5
Vibrio	CCNGG	1	100	0.01	CCCGG	5
Vibrio	CCNGG	1	100	0.01	CCGGG	5
Vibrio	CCNGG	1	100	0.01	CCTGG	5
Vibrio	CCWGG	1	100	0.01	CCAGG	5
Vibrio	CCWGG	1	100	0.01	CCTGG	5
Vibrio	CTGCAG	1	100	0.01	CTGCAG	6
Vibrio	GCNGC	1	100	0.01	GCAGC	5
Vibrio	GCNGC	1	100	0.01	GCCGC	5
Vibrio	GCNGC	1	100	0.01	GCGGC	5
Vibrio	GCNGC	1	100	0.01	GCTGC	5
Vibrio	GGNCC	3	100	0.03	GGACC	5
Vibrio	GGNCC	3	100	0.03	GGCCC	5
Vibrio	GGNCC	3	100	0.03	GGGCC	5
Vibrio	GGNCC	3	100	0.03	GGTCC	5
Vibrio	GGWCC	2	100	0.02	GGACC	5
Vibrio	GGWCC	2	100	0.02	GGTCC	5
Vibrio	GTCGAC	1	100	0.01	GTCGAC	6
Vibrio	TGGCCA	1	100	0.01	TGGCCA	6
Yersinia	CCWGG	53	100	0.53	CCAGG	5
Yersinia	CCWGG	53	100	0.53	CCTGG	5
Yersinia	CTGCAG	4	100	0.04	CTGCAG	6
Yersinia	GAAGG	1	100	0.01	GAAGG	5
Yersinia	GCATGC	1	100	0.01	GCATGC	6
Yersinia	GCGCGC	3	100	0.03	GCGCGC	6
Yersinia	GGCGCC	8	100	0.08	GGCGCC	6
Yersinia	GGNCC	3	100	0.03	GGACC	5
Yersinia	GGNCC	3	100	0.03	GGCCC	5
Yersinia	GGNCC	3	100	0.03	GGGCC	5
Yersinia	GGNCC	3	100	0.03	GGTCC	5
Yersinia	GGWCC	1	100	0.01	GGACC	5
Yersinia	GGWCC	1	100	0.01	GGTCC	5
Yersinia	RCCGGY	1	100	0.01	ACCGGC	6
Yersinia	RCCGGY	1	100	0.01	GCCGGC	6
Yersinia	RCCGGY	1	100	0.01	ACCGGT	6
Yersinia	RCCGGY	1	100	0.01	GCCGGT	6
Yersinia	YGGCCR	1	100	0.01	CGGCCA	6
Yersinia	YGGCCR	1	100	0.01	TGGCCA	6
Yersinia	YGGCCR	1	100	0.01	CGGCCG	6
Yersinia	YGGCCR	1	100	0.01	TGGCCG	6
