## Supplementary material for "The leading region of many plasmids is adapted for translational efficiency": Table S4

### Sheet: TableS4_codon_weights
		Lucks et al. (2008)	This study
			GCF_000006925.2	GCF_000016305.1	GCF_019048245.1	GCF_904859905.1	GCF_008369605.1	GCF_019670525.1	GCF_000006945.2	GCF_038086725.1	GCF_000014805.1
codon	amino_acid	Escherichia coli	Shigella flexneri	Klebsiella pneumoniae	Enterobacter hormaechei	Citrobacter freundii	Vibrio cholerae	Shewanella algae	Salmonella enterica	Photobacterium damselae	Aeromonas hydrophila
GCA	A	0.59	0.6306	0.5018	0.7076	0.652	0.6899	0.396	0.5607	0.6687	0.1742
GCC	A	0.12	0.1338	0.2545	0.1552	0.1824	0.0775	0.676	0.2607	0.0627	1
GCG	A	0.42	0.414	0.5986	0.6137	0.4493	0.5116	0.252	0.625	0.2209	0.2312
GCT	A	1	1	1	1	1	1	1	1	1	0.5886
TGC	C	1	1	1	1	1	0.3077	0.3913	1	0.25	1
TGT	C	0.5	0.5	0.5	0.5789	0.55	1	1	0.4762	1	0.28
GAC	D	1	1	1	1	1	1	1	1	0.95	1
GAT	D	0.43	0.4444	0.4195	0.4875	0.5556	0.7975	0.5556	0.5687	1	0.4435
GAA	E	1	1	1	1	1	1	1	1	1	1
GAG	E	0.26	0.2565	0.3411	0.3721	0.2846	0.4127	0.4254	0.3362	0.3737	0.5969
TTC	F	1	1	1	1	1	1	1	1	1	1
TTT	F	0.3	0.297	0.2667	0.2	0.269	0.4194	0.2424	0.354	0.4135	0.2055
GGA	G	0.01	0.0147	0.0037	0.0097	0.0116	0.0294	0.0201	0.0176	0.0204	0.0177
GGC	G	0.72	0.6588	0.9301	0.8317	0.6464	0.5221	0.3512	0.9542	0.3732	1
GGG	G	0.02	0.0176	0.0037	0.0065	0.0145	0	0.0301	0.0282	0.0029	0.0708
GGT	G	1	1	1	1	1	1	1	1	1	0.9646
CAC	H	1	1	1	1	1	1	1	1	1	1
CAT	H	0.29	0.2911	0.1591	0.2	0.3077	0.25	0.2535	0.2716	0.2319	0.1429
ATA	I	0.003	0.0066	0	0	0	0.0044	0.0267	0	0.0041	0.0075
ATC	I	1	1	1	1	1	1	1	1	1	1
ATT	I	0.19	0.2053	0.2007	0.1755	0.2422	0.3333	0.2889	0.2456	0.4689	0.1343
AAA	K	1	1	1	1	1	1	0.8009	1	1	0.5524
AAG	K	0.25	0.2655	0.2986	0.3297	0.282	0.4965	1	0.2608	0.6312	1
CTA	L	0.01	0.0095	0.0024	0.0024	0.0073	0.4309	0.0217	0.0048	1	0.0028
CTC	L	0.04	0.0381	0.0436	0.0377	0.0316	0.0829	0.0652	0.0507	0.0231	0.1105
CTG	L	1	1	1	1	1	1	1	1	0.1792	1
CTT	L	0.04	0.0429	0.0339	0.0401	0.0437	0.2873	0.087	0.0459	0.7399	0.0276
TTA	L	0.02	0.0167	0.0097	0.0142	0.0146	0.0829	0.029	0.0217	0.2601	0
TTG	L	0.02	0.0214	0.0145	0.0307	0.0364	0.1105	0.1377	0.0217	0.1272	0.0442
AAC	N	1	1	1	1	1	1	1	1	1	1
AAT	N	0.05	0.0646	0.0638	0.072	0.0992	0.1257	0.152	0.0973	0.2062	0.0909
CCA	P	0.14	0.142	0.1017	1	0.2237	1	1	0.108	1	0.0432
CCC	P	0.01	0.0057	0.0056	0.0096	0.0066	0.0093	0.122	0.0114	0	0.1583
CCG	P	1	1	1	0.7308	1	0.1111	0.061	1	0.0727	1
CCT	P	0.07	0.0909	0.0678	0.3173	0.1645	0.5	0.9512	0.1023	0.6364	0.1367
CAA	Q	0.12	0.1137	0.0676	0.0959	0.1148	1	0.6931	0.106	1	0.351
CAG	Q	1	1	1	1	1	0.3285	1	1	0.6	1
AGA	R	0.004	0.0036	0.0041	0.0072	0.0036	0.0045	0.0317	0.0038	0.0077	0.0226
AGG	R	0.002	0	0	0	0	0	0.0045	0.0038	0	0.0056
CGA	R	0.004	0.0073	0.0041	0.0036	0.0036	0.0089	0.0136	0.0038	0.0231	0
CGC	R	0.36	0.3577	0.4756	0.3466	0.3489	0.3929	0.4253	0.403	0.2846	0.774
CGG	R	0.004	0	0	0	0	0	0.0317	0	0	0.0565
CGT	R	1	1	1	1	1	1	1	1	1	1
AGC	S	0.41	0.4262	0.5481	0.4667	0.4127	0.2015	0.4206	0.4118	0.2077	0.4812
AGT	S	0.09	0.0574	0.0192	0.05	0.0476	0.0746	0.1308	0.0441	0.1	0.0301
TCA	S	0.08	0.0738	0.0385	0.1417	0.1111	0.3433	0.2991	0.0662	0.4615	0.0526
TCC	S	0.74	0.7131	0.9615	0.7333	0.7302	0.0224	0.2243	0.6176	0.0462	1
TCG	S	0.02	0.0164	0.0577	0.025	0.0238	0.0522	0.0654	0.0294	0.0231	0.0602
TCT	S	1	1	1	1	1	1	1	1	1	0.4511
ACA	T	0.08	0.0852	0.0515	0.0729	0.0621	0.1921	0.2174	0.0854	0.32	0.0446
ACC	T	1	1	1	1	1	0.2938	0.646	1	0.16	1
ACG	T	0.1	0.0966	0.0619	0.1042	0.1017	0.1073	0.0435	0.1407	0.0578	0.0446
ACT	T	0.97	0.9659	0.7165	0.6927	0.9492	1	1	0.7186	1	0.3366
GTA	V	0.5	0.5047	0.4281	0.4227	0.4451	0.4664	0.5708	0.415	0.6081	0.5215
GTC	V	0.07	0.0752	0.1176	0.0946	0.0976	0.097	0.1459	0.134	0.0135	0.5968
GTG	V	0.22	0.2257	0.2614	0.2965	0.2195	0.2463	0.3519	0.3203	0.1318	0.6075
GTT	V	1	1	1	1	1	1	1	1	1	1
TAC	Y	1	1	1	1	1	1	1	1	1	1
TAT	Y	0.24	0.2672	0.2328	0.2422	0.296	0.2029	0.3235	0.3415	0.1892	0.4667
ATG	M	0.45	0.4501	0.4554	0.4698	0.4583	0.4683	0.4911	0.4622	0.4771	0.4733
TGG	W	0.45	0.4501	0.4554	0.4698	0.4583	0.4683	0.4911	0.4622	0.4771	0.4733
